# T6SS-associated Rhs toxin containers: Structural and functional insights into bacterial weaponry and self-protection

**DOI:** 10.1101/2024.02.26.582050

**Authors:** Claudia S. Kielkopf, Mikhail M. Shneider, Petr G. Leiman, Nicholas M.I. Taylor

## Abstract

Bacteria use the type VI secretion system (T6SS) to secrete a variety of toxins into pro- and eukaryotic cells via a machinery consisting of a contractile sheath and a rigid tube. Rearrangement hotspot (Rhs) proteins represent one of the most common T6SS-secreted effectors. The C-terminal toxin domain of Rhs proteins displays great functional diversity, while the large Rhs core is characterised by YD repeats. T6SS- associated Rhs proteins are attached to the VgrG spike protein, often via an N- terminal PAAR-repeat domain. Using X-ray crystallography, we here elucidate the Rhs core structures of PAAR- and VgrG-linked Rhs proteins from *Salmonella bongori* and *Advenella mimigardefordensis*, respectively. The Rhs core forms a large container made up of β-sheets that has a negatively charged interior and encloses a large volume. The presence of the toxin domain of *S. bongori* PAAR-linked Rhs does not lead to ordered density in the Rhs container, suggesting the toxin domain is at least partially unfolded. Together with bioinformatics analysis showing that Rhs toxins predominantly act intracellularly, this suggests that the Rhs core domain functions two-fold, as safety feature for the producer cell and as delivery mechanism for the toxin domain. Our results strengthen our knowledge of Rhs structure and function.
