## Supplementary material for "T6SS-associated Rhs toxin containers: Structural and functional insights into bacterial weaponry and self-protection": Refinement statistics

### Sheet: Sheet1
Table 1. Data collection and refinement statistics.
	Sb_PAAR_Rhs*	Sb_PAAR_Rhs_NtermExtended*	Sb_PAAR_Rhs_tox*	Am_VgrG_Rhs*
Wavelength
Resolution range	49.17 - 2.203 (2.281 - 2.203)	47.5 - 3.091 (3.201 - 3.091)	49.62 - 2.491 (2.58 - 2.491)	48.48 - 3.36 (3.48 - 3.36)
Space group	P 1 21 1	P 1 21 1	P 21 21 21	P 1
Unit cell	99.071 118.26 131.757 90 105.518 90	102.734 118.733 130.651 90 105.812 90	71.443 118.326 169.755 90 90 90	66.239 97.783 215.006 85.695 89.987 76.895
Total reflections	1006561 (92225)	378112 (34286)	1247616 (111371)	247529 (25649)
Unique reflections	147230 (14230)	55140 (5262)	50747 (4813)	70262 (7161)
Multiplicity	6.8 (6.5)	6.9 (6.5)	24.6 (23.1)	3.5 (3.6)
Completeness (%)	99.61 (97.11)	99.44 (95.62)	99.09 (95.18)	93.88 (95.02)
Mean I/sigma(I)	17.62 (2.32)	15.16 (2.93)	17.00 (3.20)	7.50 (2.75)
Wilson B-factor	37.86	51.1	32.35	52.88
R-merge	0.08007 (0.8547)	0.1216 (0.5997)	0.2273 (1.079)	0.1586 (0.5538)
R-meas	0.08671 (0.9292)	0.1317 (0.6512)	0.2323 (1.103)	0.1869 (0.6516)
R-pim	0.03298 (0.3591)	0.05004 (0.2507)	0.04691 (0.2233)	0.09792 (0.3406)
CC1/2	0.999 (0.836)	0.997 (0.907)	0.994 (0.826)	0.986 (0.862)
CC*	1 (0.954)	0.999 (0.975)	0.998 (0.951)	0.996 (0.962)
Reflections used in refinement	147188 (14227)	55106 (5260)	50701 (4813)	70090 (7161)
Reflections used for R-free	7361 (711)	2759 (269)	2534 (241)	3503 (371)
R-work	0.1857 (0.3139)	0.1853 (0.3225)	0.1906 (0.2666)	0.2568 (0.3375)
R-free	0.2124 (0.3461)	0.2236 (0.3826)	0.2285 (0.3102)	0.3173 (0.3890)
CC(work)	0.963 (0.881)	0.953 (0.868)	0.933 (0.826)	0.899 (0.800)
CC(free)	0.951 (0.848)	0.938 (0.646)	0.897 (0.816)	0.834 (0.615)
Number of non-hydrogen atoms	18017	16862	9090	33470
macromolecules	16859	16862	8535	33470
ligands	2	0	0	0
solvent	1156	0	555	0
Protein residues	2073	2074	1048	4088
RMS(bonds)	0.006	0.002	0.003	0.002
RMS(angles)	0.77	0.5	0.53	0.57
Ramachandran favored (%)	97.91	96.27	97.41	95.51
Ramachandran allowed (%)	1.99	3.73	2.49	4.41
Ramachandran outliers (%)	0.1	0	0.1	0.07
Rotamer outliers (%)	0.06	0.06	0.33	0.56
Clashscore	3.36	2.93	3.56	7.24
Average B-factor	48.42	60.14	37.41	65.79
macromolecules	48.43	60.14	37.35	65.79
ligands	92.33
solvent	48.15		38.41
Number of TLS groups	9	13	8	24
Statistics for the highest-resolution shell are shown in parentheses.
