## Supplementary material for "T6SS-associated Rhs toxin containers: Structural and functional insights into bacterial weaponry and self-protection": Annotations for prefix domains and Rhs (Hcp, PAAR, Rhs, VgrG, VipA) for CDD results

Shortname	DomCats
Hcp	Hcp
T6SS_HCP	Hcp
T6SS_HCP superfamily	Hcp
TssD	Hcp
TssD superfamily	Hcp
VI_effect_Hcp1	Hcp
DUF4150	PAAR
PAAR	PAAR
PAAR superfamily	PAAR
PAAR_1	PAAR
PAAR_2	PAAR
PAAR_3	PAAR
PAAR_4	PAAR
PAAR_5	PAAR
PAAR_CT_1	PAAR
PAAR_CT_2	PAAR
PAAR_like	PAAR
PAAR_like superfamily	PAAR
PAAR_motif	PAAR
T6SS_PAAR_dom	PAAR
T6SS_PAAR_dom superfamily	PAAR
PAAR_RHS	PAAR
RHS	Rhs
RHS superfamily	Rhs
RHS_repeat	Rhs
RHS_repeat superfamily	Rhs
RhsA	Rhs
RhsA superfamily	Rhs
YD_repeat_2x	Rhs
VI_Rhs_Vgr	Vgr
VI_Rhs_Vgr superfamily	Vgr
gp45	Vgr
Gp5_C	Vgr
Gp5_C superfamily	Vgr
Phage_base_V	Vgr
Phage_base_V superfamily	Vgr
phage_P2_V	Vgr
T6SS_Vgr	Vgr
T6SS_Vgr superfamily	Vgr
vgr_GE	Vgr
vgr_GE superfamily	Vgr
VgrG	Vgr
VgrG superfamily	Vgr
VgrG_rel	Vgr
VgrG_rel superfamily	Vgr
T6SS_VipA	VipA
T6SS_VipA superfamily	VipA
